# A single-cell atlas of the *Culex tarsalis* midgut during West Nile virus infection

**DOI:** 10.1101/2024.07.23.603613

**Authors:** Emily A. Fitzmeyer, Taru S. Dutt, Silvain Pinaud, Barb Graham, Emily N. Gallichotte, Jessica L. Hill, Corey L. Campbell, Hunter Ogg, Virginia Howick, Mara K. N. Lawniczak, Erin Osborne Nishimura, Sarah Hélène Merkling, Marcela Henao-Tamayo, Gregory D. Ebel

**Affiliations:** Department of Microbiology, Immunology and Pathology, College of Veterinary Medicine and Biomedical Sciences, Colorado State University, Fort Collins, Colorado, USA; MIVEGEC, Université de Montpellier, IRD, CNRS, Montpellier, France; Department of Biochemistry and Molecular Biology, College of Natural Sciences, Colorado State University, Fort Collins, Colorado, USA; School of Biodiversity, One Health and Veterinary Medicine, Wellcome Centre for Integrative Parasitology, University of Glasgow, UK; Tree of Life, Wellcome Sanger Institute, Hinxton, CB10 1SA, UK; Institut Pasteur, Université Paris Cité, CNRS UMR2000, Insect-Virus Interactions Unit, 75015 Paris, France

## Abstract

The mosquito midgut functions as a key interface between pathogen and vector. However, studies of midgut physiology and virus infection dynamics are scarce, and in *Culex tarsalis* – an extremely efficient vector of West Nile virus (WNV) – nonexistent. We performed single-cell RNA sequencing on *Cx. tarsalis* midguts, defined multiple cell types, and determined whether specific cell types are more permissive to WNV infection. We identified 20 cell states comprising 8 distinct cell types, consistent with existing descriptions of *Drosophila* and *Aedes aegypti* midgut physiology. Most midgut cell populations were permissive to WNV infection. However, there were higher levels of WNV RNA (vRNA) in enteroendocrine cells, suggesting enhanced replication in this population. In contrast, proliferating intestinal stem cells (ISC) had the lowest levels of vRNA, a finding consistent with studies suggesting ISC proliferation in the midgut is involved in infection control. ISCs were also found to have a strong transcriptional response to WNV infection; genes involved in ribosome structure and biogenesis, and translation were significantly downregulated in WNV-infected ISC populations. Notably, we did not detect significant WNV-infection induced upregulation of canonical mosquito antiviral immune genes (e.g., *AGO2*, *R2D2*, etc.) at the whole-midgut level. Rather, we observed a significant positive correlation between immune gene expression levels and vRNA load in individual cells, suggesting that within midgut cells, high levels of vRNA may trigger antiviral responses. Our findings establish a *Cx. tarsalis* midgut cell atlas, and provide insight into midgut infection dynamics of WNV by characterizing cell-type specific enhancement/restriction of, and immune response to, infection at the single-cell level.

**Author Summary:** West Nile virus is the leading cause of mosquito-borne disease in N. America. *Cx. tarsalis* is a highly competent vector of WNV that plays a central role in the transmission and maintenance of WNV in nature. It is hypothesized that the permissibility of mosquito midgut cells contributes to the midgut infection barrier and thus impacts the ability of pathogens to establish infection in a mosquito. Additionally, it is postulated that the midgut is the most important organ with respect to determining vector competence. The recent publication of the full *Cx. tarsalis* genome, in conjunction with the growing body of work demonstrating the successful application of single-cell RNA sequencing methodologies in insect models made it possible for us to examine the cellular composition of the *Cx. tarsalis* midgut, and WNV infection dynamics therein, at single-cell resolution. We found cell-type-specific differences in viral RNA levels suggesting variability in WNV replication efficiency in specific cell types, identified patterns of differential expression associated with WNV infection in specific cell populations, and characterized aspects of the innate immune response to WNV infection at the tissue and cellular level.
