## Supplemental File 1 for "A single-cell atlas of the *Culex tarsalis* midgut during West Nile virus infection"

### Sheet: Sheet1
Cell Ranger
	run_info			web_summary_info						seurat_info		seq_info			prep_info
dpi	run_10X	run_NovaSeq	sample_ID	cells_recovered	median_genes_per_cell	mean_reads_per_cell	map_genome	map_transcriptome	fraction_reads	post_QC_retention	percent_infected	coverage	%Q30	pooled_by	viability	cell_count(live)	FBS_in_media	BSA_in_PBS	wash_b4_load	nf_dnase	time_to_run	notes
12	1	1	wnv_mg1	8407	233	43709	0.172	0.037	0.759			367461054	80.34	qubit	86%	1.2e6	no	no	no	no	5h+	wetting failure - sequenced anyway
			wnv_mg2	48225	86	8395	0.115	0.022	0.904			404857676	77.16	qubit	87%	2.0e6	no	no	no	no	5h+	unrealistic cell recovery (45,000+)
	2	2	mg1_c	9204	271	39671	0.273	0.085	0.374			365133479	84.58	qubit	88.5%	1.54e6	no	no	no	no	5h
			mg2_c	51462	105	7151	0.266	0.063	0.959			367987896	85.18	qubit	83.5%	1.55e6	no	no	no	no	5h	unrealistic cell recovery (45,000+)
	3	3	wnv_mg3	996	513	553127	0.254	0.098	0.202	0.871	86.7511	530994115	87.26	KAPA_quant	89%	1.5e6	5%	0.04%	no	no	4h	Additional ds cleanup as final lib
			wnv_mg4	4077	322	127295	0.289	0.124	0.254	0.918	97.8883	518982659	85.87	KAPA_quant	75%	2.18e6	5%	0.04%	no	no	4h	Additional ds cleanup as final lib
			mg3_c	3060	250	171617	0.277	0.118	0.202	0.926	0	525148879	87.04	KAPA_quant	76%	1.7e6	5%	0.04%	no	no	4h	Additional ds cleanup as final lib
			mg4_c	2010	342	242972	0.33	0.144	0.253	0.924	0	488374119	87.23	KAPA_quant	65%	1.71e6	5%	0.04%	no	no	4h	Additional ds cleanup after cDNA synth; additional ds cleanup as final lib
4	4	4	wnv_mg5	5081	155	123075	0.31	0.137	0.225	0.648	85.4496	625343922	82.57	KAPA_quant	64%	0.86e6	5%	0.04%	yes	yes	5h	Additional ds cleanup after cDNA synth
			wnv_mg6																			wetting failure - not sequenced
			wnv_mg7																			wetting failure - not sequenced
			mg5_c	2204	312	243888	0.288	0.123	0.195	0.753	0	537529562	80.88	KAPA_quant	61%	0.69e6	5%	0.04%	yes	yes	5h	Additional ds cleanup after cDNA synth
		5	mg6_c	2154	326	249564	0.269	0.127	0.221	0.526	0	537560364	83.45	KAPA_quant	75%	1.15e6	5%	0.04%	yes	yes	5h	Additional ds cleanup after cDNA synth
			mg7_c	2532	184	230290	0.279	0.122	0.217	0.714	0	583093824	82.62	KAPA_quant	73.4%	1.37e6	5%	0.04%	yes	yes	5h	Additional ds cleanup after cDNA synth
	5		wnv_mg6	1992	382	286366	0.266	0.109	0.281	0.845	76.8271	570441976	81.9	KAPA_quant	89%	2.38e6	5%	0.04%	yes	yes	5h
		6	wnv_mg7	1691	374	326296	0.195	0.074	0.255	0.845	85.6543	551765711	80.42	KAPA_quant	85%	1.83e6	5%	0.04%	yes	yes	5h
			wnv_mg8	2471	423	196453	0.218	0.088	0.335	0.874	72.8241	485435325	81.02	KAPA_quant	77%	1.4e6	5%	0.04%	yes	yes	5h
		5	wnv_mg9	2374	524	197463	0.285	0.113	0.388	0.89	79.5175	468776342	83.11	KAPA_quant	79%	1.87e6	5%	0.04%	yes	yes	5h
	6	6	mg8_c	1555	400	315945	0.32	0.142	0.352	0.897	0	491293995	84.01	KAPA_quant	67.7%	1.48e6	5%	0.04%	yes	yes	5h	Initial run had wetting failure - cells had been on ice and were well within the 5h window so I reran the sample; Reared and maintained at the same temperatures in the BSL2 insectary - BSL3 insectary chamber is broken.
			mg9_c	1639	500	311692	0.361	0.155	0.391	0.801	0	510863819	84.27	KAPA_quant	72.5%	1.44e6	5%	0.04%	yes	yes	4h	Reared and maintained at the same temperatures in the BSL2 insectary - BSL3 insectary chamber is broken.
AVGs				2416.86	357.643	255432	0.2815	0.119571	0.269357			5.304e+08	83.6893

### Sheet: Sheet2
dpi	sample_ID	pre-QC cell count	post-QC cell count	percent retained	total WNV+ cells retained for analysis	total mock cells retained for analysis
12	wnv_mg3	996	868	0.871	4609	4692
	wnv_mg4	4077	3741	0.918
	mg3_c	3060	2834	0.926
	mg4_c	2010	1858	0.924
4	wnv_mg5	5081	3292	0.648	7386	5500
	mg5_c	2204	1660	0.753
	mg6_c	2145	1132	0.526
	mg7_c	2532	1809	0.714
	wnv_mg6	1992	1683	0.845
	wnv_mg7	1691	1429	0.845
	wnv_mg8	2471	2160	0.874
	wnv_mg9	2374	2114	0.89
	mg8_c	1555	1395	0.897
	mg9_c	1639	1313	0.801
Excluded from analyses due to high mitochondrial gene percentages in a large proportion of post QC cells
