## Supplemental File 2 for "A single-cell atlas of the *Culex tarsalis* midgut during West Nile virus infection"

### Sheet: Sheet1
						MOCK				WNV-infected
Cell type	Cluster	Marker ID method	Gene ID	Accession number	EggNOG name/description	avg log2FC	pct.1	pct.2	p-value adj	avg log2FC	pct.1	pct.2	p-value adj
cardia-1	11	CNSRV	gene4758	AAEL009226	chitin binding	1.90327	0.599	0.234	7.02e-78	1.71819	0.521	0.221	4.47e-19
cardia-1	11	CNSRV	gene6861	CPIJ004734	chitin-binding	3.11145	0.655	0.091	0	2.62955	0.585	0.098	4.17e-108
cardia-1	11	CNSRV	gene13589	CPIJ004734	chitin-binding	2.87545	0.511	0.074	2.58e-229	2.13004	0.431	0.08	1.09e-61
cardia-1	11	CNSRV	gene14075	CPIJ019692	Mal-A1	4.68787	0.873	0.159	0	5.9285	0.888	0.093	0
cardia-1	11	CNSRV	gene11373	CPIJ019693	Mal-A4	4.5522	0.974	0.363	0	5.6462	0.957	0.225	3.17e-182
cardia-1	11	CNSRV	gene5056	CPIJ018570	Mal-A4	3.62941	0.519	0.032	0	3.73466	0.553	0.019	0
cardia-1	11	CNSRV	gene11375	CPIJ019691	Mal-A4	3.33996	0.56	0.026	0	3.76364	0.638	0.021	0
cardia-1	11	CNSRV	gene11376	CPIJ019690	Mal-A4	2.88667	0.491	0.023	0	3.23188	0.537	0.013	0
cardia-1	11	CNSRV	gene927	CPIJ010128	Mal-A4	0.83484	0.451	0.308	1.06e-06	0.918997	0.511	0.35	0.407766
cardia-1	11	CNSRV	gene2767	CPIJ004984	peptidase S1 family	3.15827	0.768	0.188	3.19e-235	4.06872	0.697	0.09	2.39e-181
cardia-1	11	CNSRV	gene1865	CPIJ017965	peptidase S1 family	3.10445	0.309	0.023	1.28e-221	1.80203	0.277	0.01	2.02e-193
cardia-1	11	CNSRV	gene12143	CPIJ019821	peptidase S1 family	1.19937	0.298	0.173	1.36e-07	0.996104	0.319	0.192	1
cardia-1	11	CNSRV	gene5111	CPIJ015104	peptidase S1 family	0.605798	0.311	0.152	4.4e-13	0.914056	0.431	0.183	3.33e-11
cardia-1	11	CNSRV	gene3283	CPIJ011910	Sugar_tr	1.53218	0.427	0.155	1.4e-52	1.60857	0.495	0.179	5.71e-27
cardia-1	11	CNSRV	gene11820	CPIJ012675	Sugar_tr	0.889921	0.176	0.014	6.61e-113	0.821056	0.191	0.013	2.46e-80
cardia-1	11	CNSRV	gene3360	CPIJ014326	Sugar_tr	1.11564	0.33	0.125	1.99e-34	1.3102	0.479	0.166	9.17e-27
cardia-1	11	CNSRV	gene9049	CPIJ019592	Sugar_tr	2.18718	0.388	0.034	1.35e-252	2.4933	0.569	0.044	7.55e-226
cardia-1	11	CNSRV	gene7832	AGAP009828	Trypsin-like serine protease	4.87033	0.944	0.178	0	5.86002	0.963	0.139	1.84e-274
cardia-1	11	CNSRV	gene5114	CPIJ015107	Trypsin-like serine protease	1.31534	0.281	0.058	2.2e-73	1.33727	0.356	0.061	1.6e-54
cardia-2	13	CNSRV	gene12446	CPIJ005450	C-type lysozyme	1.12773	0.427	0.098	2.95e-30	1.94244	0.511	0.108	2.14e-70
cardia-2	13	CNSRV	gene6862	CPIJ004732	chitin-binding	3.1108	0.636	0.226	2.14e-32	2.92443	0.726	0.224	2.39e-79
cardia-2	13	CNSRV	gene6327	CPIJ010654	chitin-binding	2.44711	0.839	0.622	6.55e-07	1.9439	0.868	0.615	8.79e-08
cardia-2	13	CNSRV	gene13589	CPIJ004734	chitin-binding	0.612998	0.357	0.09	1.06e-18	1.17517	0.493	0.078	2.27e-92
cardia-2	13	CNSRV	gene3360	CPIJ014326	Sugar_tr	0.881896	0.538	0.128	7.43e-37	1.17254	0.639	0.162	3.43e-69
cardia-prol	18	CNSRV	gene13589	CPIJ004734	chitin-binding	4.08979	1	0.092	2.78e-41	-	-	-	-
cardia-prol	18	CNSRV	gene6861	CPIJ004734	chitin-binding	3.70105	1	0.115	3.71e-33	-	-	-	-
cardia-prol	18	CNSRV	gene4758	AAEL009226	chitin-binding	2.15791	0.947	0.25	2.98e-10	-	-	-	-
cardia-prol	18	CNSRV	gene13597	CPIJ013626	chitin-binding	2.10051	0.895	0.004	0	-	-	-	-
cardia-prol	18	CNSRV	gene14075	CPIJ019692	Mal-A1	3.85468	1	0.19	3e-20	-	-	-	-
cardia-prol	18	CNSRV	gene11373	CPIJ019693	Mal-A4	3.66946	1	0.39	2.22e-10	-	-	-	-
cardia-prol	18	CNSRV	gene5056	CPIJ018570	Mal-A4	3.18235	1	0.052	3.13e-69	-	-	-	-
cardia-prol	18	CNSRV	gene11376	CPIJ019690	Mal-A4	2.86906	0.947	0.043	1.83e-74	-	-	-	-
cardia-prol	18	CNSRV	gene11375	CPIJ019691	Mal-A4	2.1683	0.895	0.049	3.22e-53	-	-	-	-
cardia-prol	18	CNSRV	gene927	CPIJ010128	Mal-A4	1.68251	0.947	0.313	5.31e-06	-	-	-	-
cardia-prol	18	CNSRV	gene2167	AAEL012545	PCNA	1.18686	0.632	0.058	1.91e-19	-	-	-	-
cardia-prol	18	CNSRV	gene7832	AGAP009828	Trypsin-like serine protease	4.05392	1	0.212	3.83e-18	-	-	-	-
EC	5	CNSRV	gene769	CPIJ014534	AGBL5	1.85009	0.287	0.032	3.01e-178	1.8767	0.317	0.042	1.33e-201
EC	5	CNSRV	gene316	CPIJ007421	PLA2G6	2.12574	0.355	0.057	1.78e-161	2.29843	0.451	0.071	5.6e-260
EC	5	CNSRV	gene11957	CPIJ002445	POU2F1	2.40625	0.407	0.045	4.17e-266	2.37206	0.46	0.061	0
EC-like-1	0	CNSRV	gene12764	136037.KDR18614	KLK7	0.921586	0.334	0.091	1.79e-147	0.729117	0.338	0.092	5.11e-155
EC-like-1	0	CNSRV	gene927	CPIJ010128	Mal-A4	1.20557	0.618	0.25	3.31e-177	1.37026	0.717	0.29	1.13e-253
EC-like-1	0	CNSRV	gene12593	CPIJ013172	Mal-B1	0.842775	0.137	0.047	3.05e-39	0.612793	0.184	0.077	3.78e-37
EC-like-1	0	CNSRV	gene10257	CPIJ013170	Mal-B2	1.54577	0.59	0.199	5e-234	1.35383	0.646	0.235	1.59e-246
EC-like-1	0	CNSRV	gene4641	CPIJ007079	peptidase S1 family	2.06611	0.941	0.596	0	2.32636	0.961	0.636	0
EC-like-1	0	CNSRV	gene3328	CPIJ011378	peptidase S1 family	1.27303	0.489	0.174	1.25e-172	0.838033	0.567	0.252	2.66e-130
EC-like-1	0	CNSRV	gene5109	CPIJ015102	peptidase S1 family	0.818628	0.404	0.163	8.3e-98	0.583317	0.473	0.209	5.36e-94
EC-like-1	0	CNSRV	gene14180	CPIJ006568	serine_peptidase	1.37993	0.832	0.463	4.15e-257	1.47935	0.89	0.506	0
EC-like-1	0	CNSRV	gene5110	CPIJ015103	serine_peptidase	0.85711	0.813	0.548	3.33e-128	0.69418	0.869	0.644	1.04e-107
EC-like-2	2	CNSRV	gene13667	CPIJ011383	serine protease	1.48797	0.313	0.094	1.09e-21	1.8397	0.466	0.099	0
EC-like-2	2	CNSRV	gene5110	CPIJ015103	serine protease	0.846223	0.813	0.59	2.29e-17	0.931325	0.857	0.63	1.68e-226
EC-like-2	2	CNSRV	gene14180	CPIJ006568	serine_peptidase	1.12851	0.808	0.522	3.24e-26	1.23275	0.833	0.491	0
EC-like-3	6	CNSRV	gene14075	CPIJ019692	Mal-A1	0.670553	0.433	0.158	6.18e-126	2.7983	0.696	0.103	1.74e-36
EC-like-3	6	CNSRV	gene11373	CPIJ019693	Mal-A4	1.35203	0.882	0.322	0	2.98302	0.913	0.233	1.46e-29
EC-like-3	6	CNSRV	gene2767	CPIJ004984	peptidase S1 family	1.21828	0.466	0.18	1.36e-141	1.7983	0.435	0.099	4.18e-09
EE	12	CNSRV	gene10632	CPIJ004052	PROX1	1.44034	0.187	0.002	3.17e-250	2.20532	0.377	0.003	0
EE	12	CNSRV	gene13213	CPIJ001887	SCG5	4.73645	0.876	0.041	0	4.86956	0.892	0.04	0
EE	12	CNSRV	gene7998	CPIJ014868	NEUROD6	3.78389	0.622	0.003	0	3.62622	0.687	0.003	0
EE	12	CNSRV	gene8024	CPIJ000932	IA2	3.0743	0.55	0.009	0	3.10795	0.626	0.008	0
EE	12	CNSRV	gene2866	AAEL000704	SYT1	2.36989	0.407	0.003	0	2.50408	0.431	0.003	0
HC	14	CNSRV	gene2439	CPIJ009116	NIMB2	6.82515	0.979	0.001	0	6.7755	1	0.001	0
HC	14	CNSRV	gene9384	CPIJ007535	SCRASP1	2.28806	0.447	0.003	0	2.6694	0.638	0.003	0
HC	14	CNSRV	gene452	CPIJ005566	SPARC	4.51892	1	0.111	4.93e-91	4.8069	1	0.105	2.77e-214
HC	14	CNSRV	gene5564	CPIJ001276	Defensin anti-microbial peptide	4.6666	0.277	0.03	6.67e-17	2.95254	0.248	0.021	2.13e-47
HC	14	CNSRV	gene14570	CPIJ000443	C-Type lectin	4.0125	0.809	0	0	3.24385	0.657	0	0
HC	14	CNSRV	gene10090	CPIJ010700	Cecropin	2.94342	0.298	0.017	2.14e-41	3.37761	0.505	0.015	1.55e-285
ISC/EB	3	FeaturePlot	gene13104	CPIJ011441	klumpfuss	-	-	-	-	-	-	-	-
ISC/EB-prol	10	FeaturePlot	gene13413	CPIJ007519	AURKA	0.601505	0.266	0.006	0	0.751644	0.278	0.006	0
ISC/EB-prol	10	FeaturePlot	gene12926	CPIJ020233	AURKB	0.801526	0.322	0.006	0	1.20777	0.409	0.006	0
ISC/EB-prol	10	FeaturePlot	gene13104	CPIJ011441	klumpfuss	-	-	-	-	-	-	-	-
ISC/EB-prol	10	CNSRV	gene2167	AAEL012545	PCNA	1.52539	0.598	0.038	0	1.34007	0.598	0.04	0
MT	15	CNSRV	gene2542	CPIJ013144	ATP6V0E1	2.15075	0.889	0.575	7e-29	-	-	-	-
MT	15	CNSRV	gene6667	CPIJ006975	ATP6V1G1	2.58818	0.811	0.284	1.09e-37	-	-	-	-
MT	15	CNSRV	gene7675	AGAP001281	irk-2	3.52494	0.656	0.131	1.29e-52	-	-	-	-
MT	15	CNSRV	gene12243	CPIJ007505	SLC12A1	4.02832	0.544	0.002	0	-	-	-	-
MT	15	CNSRV	gene4751	AAEL011256	SLC30A8	2.01794	0.267	0.007	1.16e-134	-	-	-	-
VM-1	7	CNSRV	gene2985	13037.EHJ70060	ACTB	4.91248	0.982	0.148	0	5.05644	0.981	0.129	0
VM-1	7	CNSRV	gene11104	ACEP16879	Mhc/Mhc1	3.96446	0.939	0.162	0	4.41984	0.968	0.161	0
VM-1	7	CNSRV	gene9804	CPIJ017123	Mlc2	4.8384	0.944	0.099	0	5.03551	0.97	0.09	0
VM-2	9	CNSRV	gene2985	13037.EHJ70060	ACTB	2.67199	0.909	0.171	0	3.25904	0.905	0.14	0
VM-2	9	CNSRV	gene11104	ACEP16879	Mhc/Mhc1	3.40076	0.974	0.179	0	3.53946	0.985	0.167	0
VM-2	9	CNSRV	gene9804	CPIJ017123	Mlc2	2.47333	0.81	0.125	0	3.0294	0.83	0.104	0
FBC	16	CNSRV	gene4915	CPIJ007775	ApoLp-III	5.00804	0.552	0.087	1.67e-32	5.6435	0.808	0.085	1.24e-37
